# Cycloheximide resistant ribosomes reveal adaptive translation dynamics in *C. elegans*

**DOI:** 10.1101/2025.05.07.652686

**Authors:** Qiuxia Zhao, Blythe Bolton, Reed Rothe, Reiko Tachibana, Can Cenik, Elif Sarinay Cenik

## Abstract

Protein translation regulation is critical for cellular responses and development, yet how disruptions during the elongation stage shape these processes remains incompletely understood. Here, we identify and validate a single amino acid substitution (P55Q) in the ribosomal protein RPL-36A of *Caenorhabditis elegans* that confers complete resistance to high concentrations of the elongation inhibitor cycloheximide (CHX). Heterozygous animals carrying both wild-type RPL-36A and RPL-36A(P55Q) exhibit normal development but intermediate CHX resistance, indicating a partial dominant effect. Leveraging RPL-36A(P55Q) as a single-copy positive selection marker for CRISPR-based genome editing, we introduced targeted modifications into multiple ribosomal protein genes, confirming its broad utility for altering essential loci. In L4-stage heterozygotes, where CHX-sensitive and CHX-resistant ribosomes coexist, ribosome profiling revealed increased start-codon occupancy, suggesting early stalling of CHX sensitive ribosomes. Chronic CHX reduced ribosome collisions, evidenced by fewer disomes and unchanged codon distributions in monosomes. Surprisingly, prolonged elongation inhibition did not activate well characterized stress pathways–including ribosome quality control (RQC), the ribotoxic stress response (RSR), or the integrated stress response (ISR)–as indicated by absence of changes in RPS-10 ubiquitination, eIF2α phosphorylation, PMK-1 phosphorylation, or the transcriptional upregulation of ATF-4 target genes. Instead, RNA-normalized ribosome footprints revealed gene-specific changes in translation efficiency, with nucleolar and P granule components significantly decreased while oocyte development genes were increased. Consistent with these observations, we detected premature oogenesis in L4 animals, suggesting that partial translation elongation inhibition reshapes translation efficiency, to fine-tune developmental timing.
