## Supplemental Table 2 for "Cycloheximide resistant ribosomes reveal adaptive translation dynamics in *C. elegans*"

### Sheet: Sheet1
gene ID	CHX_ribo_rep1_CPM_counts	CHX_ribo_rep2_CPM_counts	CHX_ribo_rep3_CPM_counts	noCHX_ribo_rep1_CPM_counts	noCHX_ribo_rep2_CPM_counts	noCHX_ribo_rep3_CPM_counts	CHX_RNA_rep1_CPM_counts	CHX_RNA_rep2_CPM_counts	CHX_RNA_rep3_CPM_counts	noCHX_RNA_rep1_CPM_counts	noCHX_RNA_rep2_CPM_counts	noCHX_RNA_rep3_CPM_counts	CHX_disome_rep1_CPM_counts	CHX_disome_rep2_CPM_counts	CHX_disome_rep3_CPM_counts	noCHX_disome_rep1_CPM_counts	noCHX_disome_rep2_CPM_counts	noCHX_disome_rep3_CPM_counts	avg_CHX_ribo	avg_noCHX_ribo	avg_CHX_RNA	avg_noCHX_RNA	avg_CHX_disome	avg_noCHX_disome	Disome_VS_monosome_noCHX
WBGene00000601	54.5435	243.36	74.8387	220.982	57.7146	271.332	19.0268	61.5393	34.2482	198.604	24.7348	97.9035	149.677	293.71	131.285	1918.91	247.348	685.324	124.247	183.343	38.2714	107.081	191.558	950.527	5.18442
WBGene00003432	507.608	65.9363	494.724	133	535.951	170.758	43.8037	3.38135	30.9203	16.9067	54.1105	7.88981	1520.25	211.334	1239.39	446.902	2136.07	260.364	356.089	279.903	26.0351	26.3023	990.323	947.78	3.3861
WBGene00010962	49.0296	113.374	46.7753	229.325	32.6864	180.368	162.305	744.663	160.614	582.332	209.644	706.013	545.524	1708.34	384.91	1275.46	317.283	1007.49	69.7264	147.46	355.861	499.329	879.593	866.743	5.87782
WBGene00010964	106.876	240.296	88.1873	337.559	62.4903	403.354	323.548	1470.38	280.914	1264.41	350.997	1436.05	1037.22	3821.85	831.647	2691.89	660.529	2500.22	145.12	267.801	691.615	1017.16	1896.91	1950.88	7.28481
WBGene00010965	90.6944	165.037	91.3286	352.452	51.3723	279.724	109.721	455.95	102.745	251.752	107.818	358.047	546.069	1767.86	460.448	1339.88	365.949	1127.29	115.687	227.85	222.805	239.206	924.791	944.372	4.14472
WBGene00010966	21.8846	57.8737	29.3574	154.33	22.9521	151.115	23.4859	86.8106	15.4794	102.887	34.1613	86.8106	176.678	643.041	139.848	675.193	133.443	488.711	36.3719	109.466	41.9253	74.6195	319.856	432.449	3.95055
WBGene00011156	1604.83	293.763	1859.43	389.543	1845.13	487.074	935.438	195.063	906.831	155.35	766.658	153.014	5830.04	962.468	5057.66	1174.47	5646.95	768.573	1252.68	907.249	679.111	358.341	3950.05	2530	2.78865
WBGene00015046	389.869	61.2222	355.853	43.6492	290.439	117.343	13.0828	1.70062	15.6994	1.13374	5.23314	2.83436	923.649	151.355	614.894	212.01	1193.16	202.373	268.981	150.477	10.161	3.06708	563.299	535.846	3.56099
WBGene00016746	230.936	88.9302	299.002	130.364	442.425	199.082	7.29272	4.04228	12.1545	6.06342	43.7563	11.1163	853.249	224.347	714.687	776.118	2165.94	383.006	206.289	257.29	7.82985	20.312	597.427	1108.35	4.3078
WBGene00021690	471.534	104.822	754.97	161.741	791.043	198.372	401.963	94.1142	626.135	262.055	837.424	151.034	1476.44	353.914	1654.23	583.283	3584.17	355.042	443.775	383.719	374.071	416.837	1161.53	1507.5	3.92865
WBGene00022045	32.3455	123.079	31.7113	137.065	47.567	226.577	0.634226	22.3779	6.97649	8.39173	4.43958	16.7835	73.5703	260.143	42.4932	769.242	127.48	257.346	62.3785	137.069	9.99622	9.87159	125.402	384.689	2.80653
WBGene00235102	226.074	84.8879	228.505	105.099	209.058	112.173	17.0164	15.1586	53.48	9.09514	9.72363	12.1268	371.929	133.395	354.912	301.15	734.134	198.072	179.823	142.11	28.5516	10.3152	286.746	411.119	2.89296
