## Supplemental Table 3 for "Cycloheximide resistant ribosomes reveal adaptive translation dynamics in *C. elegans*"

### Sheet: Sheet1
Motif	Logo	P-value	E-value	Sites
1-GPPGPPGPPG	#VALUE!	4.6e-140	8.7e-139	4931 (2.6%)
2-GCDHCPPP	#VALUE!	6.9e-31	1.3e-29	1018 (0.5%)
3-DGGVFFED	#VALUE!	3.6e-15	6.9e-14	466 (0.2%)
4-KLKAERER	#VALUE!	1.2e-10	2.2e-09	250 (0.1%)
5-AFLFPSGGGG	#VALUE!	9.5e-10	1.8e-08	390 (0.2%)
6-ESDDDMGF	#VALUE!	2.1e-09	3.9e-08	321 (0.2%)
7-IIDAPGHRD	#VALUE!	2.4e-07	4.6e-06	243 (0.1%)
8-FKYAWVLD	#VALUE!	1.9e-06	3.7e-05	165 (0.1%)
9-VTKSAQKA	#VALUE!	7.7e-06	0.00015	200 (0.1%)
10-DLGGGTLD	#VALUE!	7.7e-06	0.00015	149 (0.1%)
11-YDESGPSI	#VALUE!	1.5e-05	0.00029	177 (0.1%)
12-IKKIGYNP	#VALUE!	3.1e-05	0.00058	186 (0.1%)
13-RRKDAKSV	#VALUE!	6.1e-05	0.0012	195 (0.1%)
14-ICPKYCAI	#VALUE!	6.1e-05	0.0012	182 (0.1%)
15-KAKIQDKEGIPP	#VALUE!	6.2e-05	0.0012	160 (0.1%)
16-LLESEREA	#VALUE!	0.00012	0.0023	147 (0.1%)
17-GRALRVNL	#VALUE!	0.00014	0.0026	159 (0.1%)
18-VKKKDDKP	#VALUE!	0.002	0.037	158 (0.1%)
19-HAIEAFRR	#VALUE!	0.011	0.2	156 (0.1%)
