## Supplemental Table 4 for "Cycloheximide resistant ribosomes reveal adaptive translation dynamics in *C. elegans*"

### Sheet: Sheet1
genes	logFC.Ribo	logCPM.Ribo	F.Ribo	PValue.Ribo	FDR.Ribo	gene_symbol	CDS_length	CHX_rep1_ribo	CHX_rep2_ribo	CHX_rep3_ribo	noCHX_rep1_ribo	noCHX_rep2_ribo	noCHX_rep3_ribo
WBGene00003096	3.2336	8.94058	425.589	1.02e-17	1.14e-14	lys-7	1179	2225	1818	2638	198	281	198
WBGene00015759	3.1401	8.54342	561.481	3.23e-19	8.12e-16	C14C6.5	790	1481	1317	1675	143	176	166
WBGene00009429	2.48219	9.94787	400.411	2.16e-17	2.17e-14	irg-5	1467	4954	3758	5079	705	917	736
WBGene00008378	2.47518	9.01398	339.087	1.66e-16	1.39e-13	ule-3	1131	2248	2456	2681	419	407	445
WBGene00011063	2.45389	8.7012	223.421	2.46e-14	9.9e-12	cpg-3	1203	710	674	829	118	111	157
WBGene00008377	2.21322	8.51102	260.638	3.96e-15	1.99e-12	D1054.10	855	1575	1628	1821	343	337	356
WBGene00016636	2.04697	7.92764	165.651	7.85e-13	1.84e-10	perm-2	2058	846	909	968	248	207	172
WBGene00007153	1.97318	8.82871	153.462	1.86e-12	3.74e-10	clec-41	3120	1733	1572	1908	437	475	353
WBGene00016638	1.96539	9.23474	145.926	3.28e-12	5.78e-10	perm-4	3650	2126	2191	2475	625	545	484
WBGene00016627	1.91439	7.33412	115.58	4.23e-11	4.73e-09	C44B7.5	1217	547	606	743	187	148	142
WBGene00015695	1.89268	8.0323	145.68	3.34e-12	5.79e-10	ugt-26	2829	1224	1172	1030	254	337	301
WBGene00004208	1.82634	8.48479	136.125	7.1e-12	1.17e-09	ptc-1	7281	668	669	752	146	191	230
WBGene00008584	1.78521	7.66316	134.492	8.11e-12	1.27e-09	irg-4	2447	827	731	826	212	249	201
WBGene00004798	1.74336	10.2513	140.266	5.09e-12	8.53e-10	sip-1	695	1852	2000	2285	534	558	665
WBGene00003155	1.72278	7.86138	114.621	4.63e-11	5.11e-09	mcm-3	2880	404	470	508	116	137	149
WBGene00000781	1.68675	8.6224	112.503	5.65e-11	5.92e-09	cpr-1	1241	751	838	1007	229	349	194
WBGene00009897	1.64007	7.15157	71.4211	5.89e-09	3.4e-07	skpo-1	4549	434	461	451	151	134	128
WBGene00019540	1.6388	9.2864	120.424	2.72e-11	3.17e-09	K08D12.6	2277	951	1268	1145	353	313	372
WBGene00044696	1.61427	7.82441	130.767	1.11e-11	1.66e-09	F52E1.14	945	864	884	1047	276	248	349
WBGene00011446	1.58331	7.39907	92.0775	4.64e-10	3.79e-08	T04F8.8	773	475	434	662	168	152	177
WBGene00016658	1.58015	7.66166	86.5918	8.69e-10	6.28e-08	C45B2.1	443	659	736	971	289	227	233
WBGene00003158	1.57788	7.2962	70.7662	6.44e-09	3.62e-07	mcm-6	4276	315	401	415	106	130	128
WBGene00019298	1.54326	7.21797	87.745	7.59e-10	5.7e-08	K02D7.1	5851	458	490	617	167	156	189
WBGene00016594	1.54184	9.33201	127.335	1.48e-11	2.07e-09	C42D4.1	1140	2827	2701	2927	957	942	876
WBGene00010539	1.54075	7.31442	91.9907	4.68e-10	3.8e-08	ttr-2	1272	574	614	645	173	215	218
WBGene00010084	1.53724	7.83565	125.536	1.73e-11	2.29e-09	F55B11.2	1026	859	889	1057	311	315	296
WBGene00000597	1.52184	7.64767	31.3909	6.74e-06	0.000107655	col-8	1017	409	855	481	226	125	238
WBGene00016084	1.52097	7.53908	96.0798	2.99e-10	2.59e-08	cht-3	5645	577	694	625	213	187	235
WBGene00000656	1.51517	9.27983	91.2353	5.1e-10	4.03e-08	col-80	1085	1648	2037	2070	769	524	622
WBGene00022653	1.49772	7.24607	87.9971	7.38e-10	5.58e-08	ZK105.1	708	516	469	540	150	206	162
WBGene00011561	1.48147	9.04591	102.356	1.54e-10	1.46e-08	ttr-15	1600	1691	1873	2271	697	660	632
WBGene00010440	1.45656	8.41179	127.149	1.5e-11	2.07e-09	ttr-51	1663	1443	1426	1544	484	514	544
WBGene00018971	1.43656	7.45129	83.8448	1.2e-09	8.23e-08	clec-67	2880	380	296	398	112	126	141
WBGene00022245	1.4288	7.00628	39.0294	1.26e-06	2.76e-05	acp-6	1539	269	513	307	129	121	143
WBGene00000693	1.36904	8.91365	45.0629	3.87e-07	1.04e-05	col-119	989	1265	2158	1276	618	444	705
WBGene00008707	1.35884	9.71801	84.1274	1.16e-09	8.01e-08	F11E6.3	1515	1981	2505	2609	945	793	904
WBGene00017506	1.34358	7.13766	57.1225	4.82e-08	1.9e-06	F16B4.4	646	472	441	609	173	151	248
WBGene00045038	1.34289	6.66467	69.7572	7.39e-09	4e-07	ule-2	925	353	394	383	124	137	168
WBGene00016534	1.34092	8.98676	71.4601	5.86e-09	3.4e-07	C39D10.7	5975	1528	1681	1750	651	699	522
WBGene00000784	1.32315	8.80427	66.1921	1.22e-08	6.08e-07	cpr-4	1171	1031	916	1301	395	530	310
WBGene00003157	1.30949	7.19111	51.0314	1.33e-07	4.46e-06	mcm-5	3019	267	317	322	107	105	139
WBGene00010061	1.29915	7.73803	70.5613	6.62e-09	3.68e-07	F54E12.2	4105	333	326	324	127	117	139
WBGene00004391	1.28641	7.96619	83.5425	1.25e-09	8.44e-08	rnr-1	3412	611	654	628	237	258	251
WBGene00008546	1.26429	8.66761	54.0877	7.9e-08	2.86e-06	gfat-1	4197	463	475	527	123	208	259
WBGene00017698	1.25815	7.72675	67.26	1.05e-08	5.33e-07	F22B7.9	1347	636	755	702	229	258	359
WBGene00013297	1.25396	6.42383	26.4134	2.28e-05	0.000283882	Y57G11B.5	1761	268	305	336	126	118	120
WBGene00015660	1.24751	9.73872	77.4928	2.65e-09	1.64e-07	catp-3	3902	3071	2332	3739	1152	999	1504
WBGene00011292	1.23826	7.0552	59.9644	3.09e-08	1.3e-06	allo-1	1753	323	337	409	125	147	162
WBGene00008393	1.20498	6.45487	43.924	4.81e-07	1.26e-05	D1086.6	1965	274	282	303	113	135	109
WBGene00004117	1.19354	6.95487	36.6727	2.07e-06	4.17e-05	sin-3	8208	245	251	269	107	107	106
WBGene00001390	1.18581	7.34378	41.397	7.85e-07	1.88e-05	far-6	1138	559	496	593	265	253	170
WBGene00003159	1.14211	7.47321	49.131	1.85e-07	5.83e-06	mcm-7	2602	279	347	356	133	130	164
WBGene00008199	1.12016	6.81924	32.7585	4.91e-06	8.33e-05	C49C3.9	2674	363	281	430	135	165	171
WBGene00016769	1.09709	6.97828	51.3183	1.26e-07	4.28e-06	C49C8.5	5081	408	368	471	180	207	169
WBGene00007097	1.07029	6.77959	28.2213	1.45e-05	0.000196049	B0024.4	1466	420	276	431	227	158	119
WBGene00017772	1.05222	7.18336	36.7774	2.03e-06	4.1e-05	clec-1	1070	264	261	228	105	118	127
WBGene00000865	1.04461	7.37775	44.8466	4.04e-07	1.07e-05	cyb-1	1918	329	277	368	147	126	177
WBGene00007150	1.02561	7.9273	49.2979	1.79e-07	5.8e-06	acly-2	3679	384	364	432	168	175	212
WBGene00000273	1.01863	8.94522	66.8366	1.11e-08	5.6e-07	brp-1	4769	1464	1402	1593	655	666	788
WBGene00022037	1.01541	8.50519	45.049	3.88e-07	1.04e-05	acs-13	8724	644	610	691	313	350	256
WBGene00044081	1.00803	6.53768	29.7372	9.97e-06	0.000148333	D1086.11	2260	277	282	343	152	144	131
WBGene00008412	1.00459	7.35415	43.0327	5.7e-07	1.43e-05	D2030.2	4368	384	439	465	200	211	204
WBGene00020481	1.00409	8.27462	49.1258	1.85e-07	5.83e-06	T13C2.6	4828	817	744	836	324	362	463
